# SARS-CoV-2 and HSV-1 Induce Amyloid Aggregation in Human CSF Resulting in Drastic Soluble Protein Depletion

**DOI:** 10.1101/2022.09.15.508120

**Authors:** Wanda Christ, Sebastian Kapell, Michal J. Sobkowiak, Georgios Mermelekas, Björn Evertsson, Helena Sork, Osama Saher, Safa Bazaz, Oskar Gustafsson, Eduardo I. Cardenas, Viviana Villa, Roberta Ricciarelli, Johan K. Sandberg, Jonas Bergquist, Andrea Sturchio, Per Svenningsson, Tarja Malm, Alberto J. Espay, Maria Pernemalm, Anders Lindén, Jonas Klingström, Samir El Andaloussi, Kariem Ezzat

## Abstract

The corona virus (SARS-CoV-2) pandemic and the resulting long-term neurological complications in patients, known as long COVID, have renewed the interest in the correlation between viral infections and neurodegenerative brain disorders. While many viruses can reach the central nervous system (CNS) causing acute or chronic infections (such as herpes simplex virus 1, HSV-1), the lack of a clear mechanistic link between viruses and protein aggregation into amyloids, a characteristic of several neurodegenerative diseases, has rendered such a connection elusive. Recently, we showed that viruses can induce aggregation of purified amyloidogenic proteins via the direct physicochemical mechanism of heterogenous nucleation (HEN). In the current study, we show that the incubation of HSV-1 and SARS-CoV-2 with human cerebrospinal fluid (CSF) leads to the amyloid aggregation of several proteins known to be involved in neurodegenerative diseases, such as: APLP1 (amyloid beta precursor like protein 1), ApoE, clusterin, α2-macroglobulin, PGK-1 (phosphoglycerate kinase 1), ceruloplasmin, nucleolin, 14-3-3, transthyretin and vitronectin. Importantly, UV-inactivation of SARS-CoV-2 does not affect its ability to induce amyloid aggregation, as amyloid formation is dependent on viral surface catalysis via HEN and not its ability to replicate. Additionally, viral amyloid induction led to a dramatic drop in the soluble protein concentration in the CSF. Our results show that viruses can physically induce amyloid aggregation of proteins in human CSF and result in soluble protein depletion, and thus providing a potential mechanism that may account for the association between persistent and latent/reactivating brain infections and neurodegenerative diseases.

**Significance Statement:** Viruses have generally been excluded from the etiology of amyloid pathologies based on the assumption that amyloid formation requires a proteinaceous conformational template (a prion) to form. Here we show that neuroinvasive viruses induce amyloid aggregation of a plethora of proteins in human CSF even after UV inactivation. Our work illustrates that viruses can induce amyloid aggregation of endogenous human proteins in their native environment by acting as physical catalysts of amyloid nucleation and phase transition. Demonstrating this direct mechanistic link, which is independent of templating, can help better understand the link between viruses and neurodegenerative disorders, especially in the post-COVID-19 era.
