## Supplementary Table 1 for "SARS-CoV-2 and HSV-1 Induce Amyloid Aggregation in Human CSF Resulting in Drastic Soluble Protein Depletion"

### Sheet: Sheet1
Suplementary Table 1. Proteins enriched in the amyloid fractions. Blue: common between HSV-1 and SARS-CoV-2, Orange: only in the HSV-1-induced amyloid fraction, Green: only in the SARS-CoV-2-induced amyloid fraction
A2M	Alpha-2-macroglobulin
ABCE1	ATP binding cassette subfamily E member 1
AC093884.1	Unknown
ACACA	Acetyl-CoA carboxylase alpha
ACLY	ATP citrate lyase
ACSL4	Acyl-CoA synthetase long chain family member 4
ACTBL2	Actin beta like 2
ACTR2	Actin related protein 2
ACTR3	Actin related protein 3
ADH5	Alcohol dehydrogenase 5 (class III), chi polypeptide
AEBP1	AE binding protein 1
AGT	Angiotensinogen
AKR1B10	Aldo-keto reductase family 1 member B10
AL645922.1	Unknown
ALDH7A1	Aldehyde dehydrogenase 7 family member A1
ANAPC7	Anaphase promoting complex subunit 7
ANP32A	Acidic nuclear phosphoprotein 32 family member A
AP2A2	Adaptor related protein complex 2 subunit alpha 2
AP2M1	Adaptor related protein complex 2 subunit mu 1
AP2S1	Adaptor related protein complex 2 subunit sigma 1
AP3S1	Adaptor related protein complex 3 subunit sigma 1
API5	Apoptosis inhibitor 5
APLP1	Amyloid beta precursor like protein 1
APOA1	Apolipoprotein A1
APOA2	Apolipoprotein A2
APOC1	Apolipoprotein C1
APOD	Apolipoprotein D
APOE	Apolipoprotein E
ARCN1	Archain 1
ARIH1	Ariadne RBR E3 ubiquitin protein ligase 1
ARPC3	Actin related protein 2/3 complex subunit 3
ASS1	Argininosuccinate synthase 1
ATE1	Arginyltransferase 1
ATIC	5-aminoimidazole-4-carboxamide ribonucleotide formyltransferase/IMP cyclohydrolase
B4GAT1	Beta-1,4-glucuronyltransferase 1
BAG6	BAG cochaperone 6
BAX	BCL2 associated X, apoptosis regulator
BCAN	Brevican
BLVRB	Biliverdin reductase B
BTAF1	B-TFIID TATA-box binding protein associated factor 1
C16orf89	Chromosome 16 open reading frame 89)
C3	Complement C3
CACYBP	Calcyclin binding protein
CAPZB	Capping actin protein of muscle Z-line subunit beta
CARHSP1	Calcium regulated heat stable protein 1
CCNK	Cyclin K
CDC123	Cell division cycle 123
CDK5	Cyclin dependent kinase 5
CFH	Complement factor H
CLTC	Clathrin heavy chain
CLU	Clusterin
CNDP1	Carnosine dipeptidase 1
COL18A1	Collagen type XVIII alpha 1 chain
COPB1	COPI coat complex subunit beta 1
COPB2	COPI coat complex subunit beta 2
COPG1	COPI coat complex subunit gamma 1
COPS3	COP9 signalosome subunit 3
COPS7B	COP9 signalosome subunit 7B
CP	Ceruloplasmin
CPE	Carboxypeptidase E
CRTAC1	Cartilage acidic protein 1
CTNNA1	Catenin alpha 1
CTNND1	Catenin delta 1
CTSZ	Cathepsin Z
CYB5R3	Cytochrome b5 reductase 3
DCLK1	Doublecortin like kinase 1
DCTN4	Dynactin subunit 4
DDX17	DEAD-box helicase 17
DDX39B	DExD-box helicase 39B
DDX3X	DEAD-box helicase 3 X-linked
DDX46	DEAD-box helicase 46
DHX9	DExH-box helicase 9
DNAAF5	Dynein axonemal assembly factor 5
DNAJA1	DnaJ heat shock protein family (Hsp40) member A1
DNAJC13	DnaJ heat shock protein family (Hsp40) member C13
DNAJC7	DnaJ heat shock protein family (Hsp40) member C7
DNM2	Dynamin 2
DYNC1H1	Dynein cytoplasmic 1 heavy chain 1
DYNC1LI1	Dynein cytoplasmic 1 light intermediate chain 1
ECM1	Extracellular matrix protein 1
EEF1B2	Eukaryotic translation elongation factor 1 beta 2
EIF2S2	Eukaryotic translation initiation factor 2 subunit beta
EIF2S3	Eukaryotic translation initiation factor 2 subunit gamma
EIF3B	Eukaryotic translation initiation factor 3 subunit B
EIF3H	Eukaryotic translation initiation factor 3 subunit H
EIF3L	Eukaryotic translation initiation factor 3 subunit L
EIF4A2	Eukaryotic translation initiation factor 4A2
EIF4A3	Eukaryotic translation initiation factor 4A3
EIF5	Eukaryotic translation initiation factor 5
EML2	EMAP like 2
EML4	EMAP like 4
EPRS1	Glutamyl-prolyl-tRNA synthetase 1
ETF1	Eukaryotic translation termination factor 1
EWSR1	EWS RNA binding protein 1
EZR	Ezrin
F2	Coagulation factor II, Thrombin
FAM120A	Family with sequence similarity 120A
FAM3C	FAM3 metabolism regulating signaling molecule C
FAM91A1	Family with sequence similarity 91 member A1
FEN1	Flap structure-specific endonuclease 1
FERMT2	FERMT2 (FERM domain containing kindlin 2
FN1	Fibronectin 1
GALK1	Galactokinase 1
GC	GC vitamin D binding protein
GM2A	GM2 ganglioside activator
GMDS	GDP-mannose 4,6-dehydratase
GMPPA	GDP-mannose pyrophosphorylase A
GMPS	Guanine monophosphate synthase
GNE	Glucosamine (UDP-N-acetyl)-2-epimerase/N-acetylmannosamine kinase
H1-2	H1.2 linker histone
H3-2	H3.7 histone (putative)
HERC4	HECT and RLD domain containing E3 ubiquitin protein ligase 4
HNRNPF	Heterogeneous nuclear ribonucleoprotein F
HNRNPK	Heterogeneous nuclear ribonucleoprotein K
HNRNPM	Heterogeneous nuclear ribonucleoprotein M
HNRNPR	Heterogeneous nuclear ribonucleoprotein R
HNRNPUL2	Heterogeneous nuclear ribonucleoprotein U like 2
HP	Haptoglobin
HP1BP3	Heterochromatin protein 1 binding protein 3
HPX	Hemopexin
HRG	Histidine rich glycoprotein
HRNR	Hornerin
HS3ST1	Heparan sulfate-glucosamine 3-sulfotransferase 1
HSP90AA1	Heat shock protein 90 alpha family class A member 1
HSP90B1	Heat shock protein 90 beta family member 1
HSPA12A	Heat shock protein family A (Hsp70) member 12A
HSPD1	Heat shock protein family D (Hsp60) member 1
HTRA1	HtrA serine peptidase 1
IARS1	Isoleucyl-tRNA synthetase 1
IGF2BP2	Insulin like growth factor 2 mRNA binding protein 2
IGHG1	Immunoglobulin heavy constant gamma 1 (G1m marker)
IGHG2	Immunoglobulin heavy constant gamma 2 (G2m marker)
IGKC	Immunoglobulin kappa constant
IGKV1-33	Immunoglobulin kappa variable 1-33
IPO4	Importin 4
ITGB1	Integrin subunit beta 1
KLC1	Kinesin light chain 1
KLK6	Kallikrein related peptidase 6
KRT1	Keratin 1
KRT10	Keratin 10
KRT14	Keratin 14
KRT17	Keratin 17
KRT2	Keratin 2
KRT5	Keratin 5
KRT8	Keratin 8
KRT80	Keratin 80
KRT9	Keratin 9
LAP3	Keucine aminopeptidase 3
LARS1	Leucyl-tRNA synthetase 1
LCAT	Lecithin-cholesterol acyltransferase
LRBA	LPS responsive beige-like anchor protein)
LYZ	Lysozyme
MACROH2A1	MacroH2A.1 histone
MAP2K3	Mitogen-activated protein kinase kinase 3
MAP4K5	Mitogen-activated protein kinase kinase kinase kinase 5
MAPRE3	Microtubule associated protein RP/EB family member 3
MARS1	Methionyl-tRNA synthetase 1
MCM2	Minichromosome maintenance complex component 2
MDH2	Malate dehydrogenase 2
MEMO1	Methylation modifier for class I HLA
MTHFD1	Methylenetetrahydrofolate dehydrogenase, cyclohydrolase and formyltetrahydrofolate synthetase 1)
MTREX	Mtr4 exosome RNA helicase
MYL6	Myosin light chain 6
NCAPH	Non-SMC condensin I complex subunit H
NCL	Nucleolin
NEK9	NIMA related kinase 9
NLE1	Notchless homolog 1
NONO	Non-POU domain containing octamer binding
NUDT5	Nudix hydrolase 5
NUP205	Nucleoporin 205
OGA	O-GlcNAcase
OLA1	Obg like ATPase 1
OMG	Oligodendrocyte myelin glycoprotein
ORM1	Orosomucoid 1
OTUB1	OTU deubiquitinase, ubiquitin aldehyde binding 1
PA2G4	Proliferation-associated 2G4
PAFAH1B1	Platelet activating factor acetylhydrolase 1b regulatory subunit 1
PAICS	Phosphoribosylaminoimidazole carboxylase
PARP1	Poly(ADP-ribose) polymerase 1
PCBP2	Poly(rC) binding protein 2
PEBP1	Phosphatidylethanolamine binding protein 1
PFKP	Phosphofructokinase, platelet
PGD	Phosphogluconate dehydrogenase
PGK1	Phosphoglycerate kinase 1
PGM2	Phosphoglucomutase 2
PHGDH	Phosphoglycerate dehydrogenase
PLTP	Phospholipid transfer protein
PPA1	Inorganic pyrophosphatase 1
PPIB	Peptidylprolyl isomerase B
PPP1R7	Protein phosphatase 1 regulatory subunit 7
PRKCI	Protein kinase C iota
PRMT1	Protein arginine methyltransferase 1
PRPF6	pre-mRNA processing factor 6
PRPS1	Phosphoribosyl pyrophosphate synthetase 1
PRPSAP2	Phosphoribosyl pyrophosphate synthetase associated protein 2
PSMA1	Proteasome 20S subunit alpha 1
PSMB9	Proteasome 20S subunit beta 9
PSMC1	Proteasome 26S subunit, ATPase 1
PSMC3	Proteasome 26S subunit, ATPase 3
PSMD1	Proteasome 26S subunit, non-ATPase 1
PSMD6	Proteasome 26S subunit, non-ATPase 6
PSMD8	Proteasome 26S subunit, non-ATPase 8
PSME1	Proteasome activator subunit 1
PSPC1	Paraspeckle component 1
PTGDS	Prostaglandin D2 synthase
PXN	Paxillin
PYGB	Glycogen phosphorylase B
RAN	RAN, member RAS oncogene family
RBM39	RNA binding motif protein 39
RBMX	RNA binding motif protein X-linked
RCC2	Regulator of chromosome condensation 2
RPL10	Ribosomal protein L10
RPL27A	Ribosomal protein L27a
RPL3	Ribosomal protein L3
RPL34	Ribosomal protein L34
RPL4	Ribosomal protein L4
RPL5	Ribosomal protein L5
RPL7	Ribosomal protein L7
RPL9	Ribosomal protein L9
RPLP0	Ribosomal protein lateral stalk subunit P0
RPS15A	Ribosomal protein S15a
RPS18	Ribosomal protein S18
RPS19	Ribosomal protein S19
RPS25	Ribosomal protein S25
RPS27	Ribosomal protein S27
RPS27L	Ribosomal protein S27 like
RPS6	Ribosomal protein S6
RPS8	Ribosomal protein S8
RPS9	Ribosomal protein S9
RPSA	Ribosomal protein SA
RTRAF	RRNA transcription, translation and transport factor
S100A11	S100 calcium binding protein A11
S100A8	S100 calcium binding protein A8
SARS1	Seryl-tRNA synthetase 1
SEPTIN7	Septin 7
SERPINA1	Serpin family A member 1
SERPINA3	Serpin family A member 3
SERPINC1	Serpin family C member 1
SERPIND1	Serpin family D member 1
SERPINF1	Serpin family F member 1
SERPING1	Serpin family G member 1
SERPINI1	Serpin family I member 1
SF3A3	Splicing factor 3a subunit 3
SMARCA1	SWI/SNF related, matrix associated, actin dependent regulator of chromatin, subfamily a, member 1
SMARCA4	SWI/SNF related, matrix associated, actin dependent regulator of chromatin, subfamily a, member 4
SMARCA5	SWI/SNF related, matrix associated, actin dependent regulator of chromatin, subfamily a, member 5
SMG1	SMG1 nonsense mediated mRNA decay associated PI3K related kinase
SNRNP70	SNRNP70 (small nuclear ribonucleoprotein U1 subunit 70
SNX5	Sorting nexin 5
SNX6	Sorting nexin 6
SPARCL1	SPARC like 1
SRPRA	SRP receptor subunit alpha
SRSF1	Serine and arginine rich splicing factor 1
ST13	ST13 Hsp70 interacting protein
STIP1	Stress induced phosphoprotein 1
SUPT6H	SPT6 homolog, histone chaperone and transcription elongation factor
TBC1D8B	TBC1 domain family member 8B
TBK1	TANK binding kinase 1
TCP1	T-complex 1
TF	Transferrin
TFG	Trafficking from ER to golgi regulator
TPM3	Tropomyosin 3
TRIM25	Tripartite motif containing 25
TRIM28	Tripartite motif containing 28
TTC38	Tetratricopeptide repeat domain 38
TTR	Transthyretin
TUBA4B	Tubulin alpha 4b
UBE2N	Ubiquitin conjugating enzyme E2 N
UBE4B	Ubiquitination factor E4B
UMPS	Uridine monophosphate synthetase
VDAC2	Voltage dependent anion channel 2
VPS29	VPS29 retromer complex component
VTN	Vitronectin
WASF2	WASP family member 2
WDR82	WD repeat domain 82
XPO4	Exportin 4
YBX1	Y-box binding protein 1
YWHAQ	Tyrosine 3-monooxygenase/tryptophan 5-monooxygenase activation protein theta
YWHAZ	Tyrosine 3-monooxygenase/tryptophan 5-monooxygenase activation protein zeta
