## Supplementary Table 2 for "SARS-CoV-2 and HSV-1 Induce Amyloid Aggregation in Human CSF Resulting in Drastic Soluble Protein Depletion"

### Sheet: Supplementary_Table_2
Proteins detected in viral-induced amyloid fractions that have been detected before in amyloid plaques in AD patients. The total list of proteins detected in our study (Supp. Table 1) was compared to the total list of proteins found in patient-derived amyloid plaques by Drummond E. et al., Acta Neuropathol 2017.
Gene Symbol	HGNC approved name
A2M	Alpha-2-macroglobulin
ACACA	Acetyl-CoA carboxylase alpha
ACLY	ATP citrate lyase
ACTR2	Actin related protein 2
ACTR3	Actin related protein 3
ADH5	Alcohol dehydrogenase 5 (class III), chi polypeptide
AGT	Angiotensinogen
ALDH7A1	Aldehyde dehydrogenase 7 family member A1
AP2A2	Adaptor related protein complex 2 subunit alpha 2
AP2M1	Adaptor related protein complex 2 subunit mu 1
AP2S1	Adaptor related protein complex 2 subunit sigma 1
APLP1	Amyloid beta precursor like protein 1
APOA1	Apolipoprotein A1
APOD	Apolipoprotein D
APOE	Apolipoprotein E
ARPC3	Actin related protein 2/3 complex subunit 3
ATIC	5-aminoimidazole-4-carboxamide ribonucleotide formyltransferase/IMP cyclohydrolase
BAG6	BAG cochaperone 6
BCAN	Brevican
BLVRB	Biliverdin reductase B
C3	Complement C3
CACYBP	Calcyclin binding protein
CAPZB	Capping actin protein of muscle Z-line subunit beta
CDK5	Cyclin dependent kinase 5
CFH	Complement factor H
CLTC	Clathrin heavy chain
CLU	Clusterin
COL18A1	Collagen type XVIII alpha 1 chain
COPG1	COPI coat complex subunit gamma 1
COPS3	COP9 signalosome subunit 3
CP	Ceruloplasmin
CPE	Carboxypeptidase E
CRTAC1	Cartilage acidic protein 1
CTNND1	Catenin delta 1
CTSZ	Cathepsin Z
CYB5R3	Cytochrome b5 reductase 3
DCLK1	doublecortin like kinase 1
DCTN4	Dynactin subunit 4
DDX17	DEAD-box helicase 17
DDX39B	DExD-box helicase 39B
DDX3X	DEAD-box helicase 3 X-linked
DHX9	DExH-box helicase 9
DNM2	Dynamin 2
DYNC1H1	Dynein cytoplasmic 1 heavy chain 1
DYNC1LI1	Dynein cytoplasmic 1 light intermediate chain 1
EEF1B2	Eukaryotic translation elongation factor 1 beta 2
EIF2S2	Eukaryotic translation initiation factor 2 subunit beta
EIF2S3	Eukaryotic translation initiation factor 2 subunit gamma
EIF4A2	Eukaryotic translation initiation factor 4A2
EIF5	Eukaryotic translation initiation factor 5
EML2	EMAP like 2
EZR	Ezrin
FN1	Fibronectin 1
GALK1	Galactokinase 1
GC	GC vitamin D binding protein
HNRNPK	Heterogeneous nuclear ribonucleoprotein K
HNRNPM	Heterogeneous nuclear ribonucleoprotein M
HNRNPR	Heterogeneous nuclear ribonucleoprotein R
HNRNPUL2	Heterogeneous nuclear ribonucleoprotein U like 2
HP	Haptoglobin
HP1BP3	Heterochromatin protein 1 binding protein 3
HPX	Hemopexin
HRG	Histidine rich glycoprotein
HSP90AA1	Heat shock protein 90 alpha family class A member 1
HSP90B1	Heat shock protein 90 beta family member 1
HSPA12A	Heat shock protein family A (Hsp70) member 12A
HSPD1	Heat shock protein family D (Hsp60) member 1
HTRA1	HtrA serine peptidase 1
IGHG1	Immunoglobulin heavy constant gamma 1 (G1m marker)
IGHG2	Immunoglobulin heavy constant gamma 2 (G2m marker)
IGKC	Immunoglobulin kappa constant
ITGB1	Integrin subunit beta 1
KLC1	Kinesin light chain 1
KRT1	Keratin 1
KRT2	Keratin 2
LAP3	Leucine aminopeptidase 3
LYZ	Lysozyme
MAPRE3	Microtubule associated protein RP/EB family member 3
MDH2	Malate dehydrogenase 2
MTHFD1	Methylenetetrahydrofolate dehydrogenase, cyclohydrolase and formyltetrahydrofolate synthetase 1
MYL6	Myosin light chain 6
NCL	Nucleolin
NONO	Non-POU domain containing octamer binding
OLA1	Obg like ATPase 1
OMG	Oligodendrocyte myelin glycoprotein
OTUB1	OTU deubiquitinase, ubiquitin aldehyde binding 1
PA2G4	Proliferation-associated 2G4
PAFAH1B1	Platelet activating factor acetylhydrolase 1b regulatory subunit 1
PAICS	Phosphoribosylaminoimidazole carboxylase and phosphoribosylaminoimidazolesuccinocarboxamide synthase
PCBP2	Poly(rC) binding protein 2
PEBP1	Phosphatidylethanolamine binding protein 1
PFKP	Phosphofructokinase, platelet
PGD	Phosphogluconate dehydrogenase
PGK1	Phosphoglycerate kinase 1
PGM2	Phosphoglucomutase 2
PHGDH	Phosphoglycerate dehydrogenase
PPA1	Inorganic pyrophosphatase 1
PPIB	Peptidylprolyl isomerase B
PPP1R7	Protein phosphatase 1 regulatory subunit 7
PRPS1	Phosphoribosyl pyrophosphate synthetase 1
PRPSAP2	Phosphoribosyl pyrophosphate synthetase associated protein 2
PSMA1	Proteasome 20S subunit alpha 1
PSMC1	Proteasome 26S subunit, ATPase 1
PSMC3	Proteasome 26S subunit, ATPase 3
PSMD1	Proteasome 26S subunit, non-ATPase 1
PSMD6	Proteasome 26S subunit, non-ATPase 6
PSMD8	Proteasome 26S subunit, non-ATPase 8
PSPC1	Paraspeckle component 1
PTGDS	Prostaglandin D2 synthase
PYGB	Glycogen phosphorylase B
RAN	RAN, member RAS oncogene family
RBMX	RNA binding motif protein X-linked
RPL27A	Ribosomal protein L27a
RPL3	Ribosomal protein L3
RPL34	Ribosomal protein L34
RPL4	Ribosomal protein L4
RPL5	Ribosomal protein L5
RPL7	Ribosomal protein L7
RPLP0	Ribosomal protein lateral stalk subunit P0
RPS15A	Ribosomal protein S15a
RPS18	Ribosomal protein S18
RPS19	Ribosomal protein S19
RPS25	Ribosomal protein S25
RPS27	Ribosomal protein S27
RPS27L	Ribosomal protein S27 like
RPS6	Ribosomal protein S6
RPS8	Ribosomal protein S8
RPS9	Ribosomal protein S9
RPSA	Ribosomal protein SA
S100A11	S100 calcium binding protein A11
S100A8	S100 calcium binding protein A8
SERPINA1	Serpin family A member 1
SERPINA3	Serpin family A member 3
SERPINC1	Serpin family C member 1
SNRNP70	Small nuclear ribonucleoprotein U1 subunit 70
SNX5	Sorting nexin 5
SPARCL1	SPARC like 1
SRSF1	Serine and arginine rich splicing factor 1
ST13	ST13 Hsp70 interacting protein
STIP1	Stress induced phosphoprotein 1
TCP1	T-complex 1
TF	Transferrin
TFG	Trafficking from ER to golgi regulator
TPM3	Tropomyosin 3
UBE2N	Ubiquitin conjugating enzyme E2 N
VDAC2	Voltage dependent anion channel 2
VPS29	VPS29 retromer complex component
VTN	Vitronectin
WASF2	WASP family member 2
YWHAQ	Tyrosine 3-monooxygenase/tryptophan 5-monooxygenase activation protein theta
YWHAZ	Tyrosine 3-monooxygenase/tryptophan 5-monooxygenase activation protein zeta
